# Combined Metabolic Activators decrease liver steatosis by activating mitochondrial metabolism in a Golden Syrian hamster study

**DOI:** 10.1101/2021.02.19.431968

**Authors:** Hong Yang, Jordi Mayneris-Perxachs, Noemí Boqué, Josep M del Bas, Lluís Arola, Meng Yuan, Hasan Turkez, Mathias Uhlén, Jan Borén, Zhang Cheng, Adil Mardinoglu, Antoni Caimari

**Affiliations:** Science for Life Laboratory, KTH - Royal Institute of Technology, Stockholm, Sweden; Department of Diabetes, Endocrinology and Nutrition, Hospital Universitari de Girona Doctor Jospe Trueta and Girona Biomedical Research Centre (IDIBGI), Girona, Spain; CIBER Pathophysiology of Obesity and Nutrition (CIBEROBN), Instituto de Salud Carlos III, Madrid, Spain; Eurecat, Centre Tecnològic de Catalunya, Technological Unit of Nutrition and Health, Reus, Spain; Universitat Rovira i Virgili, Nutrigenomics Research Group; Department of Biochemistry and Biotechnology, Campus Sescelades, Tarragona, Spain; Department of Medical Biology, Faculty of Medicine, Atatürk University, Erzurum, Turkey; Department of Molecular and Clinical Medicine, University of Gothenburg and Sahlgrenska University Hospital, Gothenburg, Sweden; School of Pharmaceutical Sciences, Zhengzhou University, Zhengzhou, PR China; Centre for Host-Microbiome Interactions, Faculty of Dentistry, Oral & Craniofacial Sciences, King’s College London, London, United Kingdom

## Abstract

The prevalence of non-alcohol fatty liver disease (NAFLD), defined as the liver’s excessive fat accumulation, continues to increase dramatically. We have recently revealed the molecular mechanism underlying NAFLD using in-depth multi-omics profiling and identified that combined metabolic activators (CMA) could be administered to decrease the amount of hepatic steatosis (HS) in mouse model and NAFLD patients based on systems analysis. Here, we investigated the effects of a CMA including L-carnitine, N-acetyl-l-cysteine, nicotinamide riboside and betaine on a Golden Syrian hamster NAFLD model fed with HFD, and found that HS was decreased with the administration of CMA. To explore the mechanisms involved in the clearance HS, we generated liver transcriptomics data before and after CMA administration, and integrated these data using liver-specific genome-scale metabolic model of liver tissue. We systemically determined the molecular changes after the supplementation of CMAs and found that it activates mitochondria in the liver tissue by modulating the global fatty acid, amino acids, antioxidant and folate metabolism.
