## Supplemental Dataset 4 for "Combined Metabolic Activators decrease liver steatosis by activating mitochondrial metabolism in a Golden Syrian hamster study"

### Sheet: Dataset S4
Dataset S4: Composition of the diets used in the study
	NFD	HFD
Energy
Protein, % of kcal	21.6	21.2
Carbohydrate, % of kcal	67.2	55.9
Fat, % of kcal	11.3	22.9
Kcal/g	3.6	3.9
Ingredients (g/kg)
Casein	220	233
L-Cystine	3	3.2
Corn Starch	380	291
Maltodextrin	100	106
Dextrose, monohydrate	50	53
Sucrose	100	106
Cellulose	50	53
Coconut Oil	7.74	5.3
Flaxseed Oil	5.16	4.2
Safflower Oil, linoleic	30.1	10.6
Lard		76.4
Cholesterol	0.03	0.98
Vitamin Mix, AIN-93-VX (94047)	10	10.6
Choline Bitartrate	2.5	2.65
Mineral Mix, AIN-93G-MX (94046)	35	37.15
Potassium Citrate, monohydrate	5	5.3
Magnesium Oxide	1.2	1.27
Ferric Citrate	0.3	0.32
Cupric Carbonate	0.01	0.011
NFD, normal fat diet; HFD, high-fat diet
